# Divergence and introgression in small apes, the genus *Hylobates*, revealed by reduced representation sequencing

**DOI:** 10.1101/2020.05.31.126078

**Authors:** Kazunari Matsudaira, Takafumi Ishida

**Author notes:** Corresponding Author: Kazunari Matsudaira, Department of Biological Sciences, School of Science, The University of Tokyo, Hongo 7-3-1, Bunkyo-ku, Tokyo 113-0033, Japan.

## Abstract

Gibbons in the genus *Hylobates*, which live in Southeast Asia, show great diversity, comprising seven to nine species. Natural hybridisation has been observed in the species contact zones, although the roles played by hybridisation and introgression in the evolution of these species remain unclear. To uncover the divergence history and the contributions of hybridisation and introgression to the evolution of *Hylobates*, random amplicon sequencing-direct (GRAS-Di) analysis was employed to genotype 47 gibbons, representing eight species from three genera. After quality filtering, over 300,000 autosomal single-nucleotide variant (SNV) sites were identified. The SNV-based autosomal phylogeny, together with the mitochondrial phylogeny, supported a divergence pattern beginning approximately 4.3 million years ago. First, the mainland species, *H. pileatus* and *H. lar*, consecutively diverged from the Sundaic island species. Second, *H. moloch*, in Java (and likely *H. klossii*, in the Mentawai Islands) diverged from the other species. Third, *H. muelleri*, in Borneo, and *H. agilis*/*H. albibarbis*, in Sumatra and southwestern Borneo, diverged. Lastly, *H. agilis* and *H. albibarbis* diverged from each other. The Patterson’s D-statistics indicated significant introgression between *H. lar* and *H. pileatus*, between *H. lar* and *H. agilis*, and between *H. albibarbis* and *H. muelleri*, and weak introgression was identified between *H. moloch* and *H. albibarbis*, and between *H. moloch* and *H. muelleri abbotti*, suggesting incomplete reproductive barriers among *Hylobates* species and that hybridisation and introgression occur whenever the distribution ranges contact. Some candidates for introgressed genomic regions were detected, and the functions of these would be revealed by further genome-wide studies.
