## Supplementary Tables 1-8 for "Divergence and introgression in small apes, the genus *Hylobates*, revealed by reduced representation sequencing"

### Sheet: TableS1
Table S1. List of samples and deposited data information.
Species (subspecies)	Sample ID	Zoo	SRA BioSample Accession No.	mtDNA Accession No.
Hylobates agilis	G80	Ragunan Zoo	SAMD00228335	LC548011*
Hylobates agilis	G83	Ragunan Zoo	SAMD00228336	LC548012*
Hylobates albibarbis	G85	Ragunan Zoo	SAMD00228337	LC548017
Hylobates albibarbis	G87	Ragunan Zoo	SAMD00228338	LC548018
Hylobates albibarbis	HyKmr1	Komoro City Zoo	SAMD00228339	LC548013*
Hylobates lar	DZ02	Dusit Zoo	SAMD00228340	LC548019
Hylobates lar	DZ03	Dusit Zoo	SAMD00228341	LC548020
Hylobates lar	DZ08	Dusit Zoo	SAMD00228342	LC548021
Hylobates lar	DZ09	Dusit Zoo	SAMD00228343	LC548022
Hylobates lar	DZ10	Dusit Zoo	SAMD00228344	LC548023
Hylobates lar	DZ13	Dusit Zoo	SAMD00228345	LC548024
Hylobates lar	DZ15	Dusit Zoo	SAMD00228346	LC548025
Hylobates lar	DZ18	Dusit Zoo	SAMD00228347	LC548026
Hylobates lar	DZ22	Dusit Zoo	SAMD00228348	LC548027
Hylobates lar	DZ23	Dusit Zoo	SAMD00228349	LC548028
Hylobates lar	KZ01	Korat Zoo	SAMD00228350	LC548029
Hylobates lar	KZ02	Korat Zoo	SAMD00228351	LC548030
Hylobates lar	KZ03	Korat Zoo	SAMD00228352	LC548031
Hylobates lar	KZ04	Korat Zoo	SAMD00228353	LC548032
Hylobates lar	KZ05	Korat Zoo	SAMD00228354	LC548033
Hylobates lar	KZ06	Korat Zoo	SAMD00228355	LC548034
Hylobates lar	KZ08	Korat Zoo	SAMD00228356	LC548035
Hylobates lar	KZ10	Korat Zoo	SAMD00228357	LC548036
Hylobates lar	KZ13	Korat Zoo	SAMD00228358	LC548037
Hylobates lar	KZ14	Korat Zoo	SAMD00228359	LC548038
Hylobates moloch	G81	Ragunan Zoo	SAMD00228360	LC548014*
Hylobates muelleri (abbotti)	G82	Ragunan Zoo	SAMD00228361	LC548015*
Hylobates muelleri (abbotti)	G84	Ragunan Zoo	SAMD00228362	LC548039
Hylobates muelleri (muelleri)	G79	Ragunan Zoo	SAMD00228363	LC548016*
Hylobates muelleri (muelleri)	G86	Ragunan Zoo	SAMD00228364	LC548040
Hylobates pileatus	DZ14	Dusit Zoo	SAMD00228365	LC548041
Hylobates pileatus	DZ16	Dusit Zoo	SAMD00228366	LC548042
Hylobates pileatus	G114	Dusit Zoo	SAMD00228367	LC548043
Hylobates pileatus	G116	Dusit Zoo	SAMD00228368	LC548044
Hylobates pileatus	G118	Dusit Zoo	SAMD00228369	LC548045
Hylobates pileatus	Hyp1	Yokohama Zoo Zoorasia	SAMD00228370	LC548046
Hylobates pileatus	Hyp2	Tobe Zoological Park	SAMD00228371	LC548047
Hylobates pileatus	KZ11	Korat Zoo	SAMD00228372	LC548048
Hylobates pileatus	KZ12	Korat Zoo	SAMD00228373	LC548049
Hylobates pileatus	KZ15	Korat Zoo	SAMD00228374	LC548050
Nomascus leucogenys	G117	Dusit Zoo	SAMD00228375	LC548051
Symphalangus syndactylus	G68	Ragunan Zoo	SAMD00228376	LC548052
Symphalangus syndactylus	G69	Ragunan Zoo	SAMD00228377	LC548053
Symphalangus syndactylus	G71	Ragunan Zoo	SAMD00228378	LC548054
Symphalangus syndactylus	G74	Ragunan Zoo	SAMD00228379	LC548055
Symphalangus syndactylus	G75	Ragunan Zoo	SAMD00228380	AB504750*
Symphalangus syndactylus	G76	Ragunan Zoo	SAMD00228381	LC548056
* whole mitochondrial genome

### Sheet: TableS2
Table S2. List of the cytb sequences from the database.
Species (subspecies)	Accession No.	Reference
Hoolock hoolock	GU321286	Thinh et al. 2010a
Hoolock hoolock	KY250073	Fan et al. 2017
Hoolock leuconedys	GU321288	Thinh et al. 2010a
Hoolock leuconedys	KY250058	Fan et al. 2017
Hoolock leuconedys	KY250060	Fan et al. 2017
Hoolock leuconedys	KY250061	Fan et al. 2017
Hoolock leuconedys	KY250063	Fan et al. 2017
Hoolock leuconedys	KY250065	Fan et al. 2017
Hoolock leuconedys	KY250066	Fan et al. 2017
Hoolock leuconedys	KY250067	Fan et al. 2017
Hoolock leuconedys	KY250068	Fan et al. 2017
Hoolock leuconedys	KY250071	Fan et al. 2017
Hoolock leuconedys	KY250074	Fan et al. 2017
Hoolock tianxing	KY250059	Fan et al. 2017
Hoolock tianxing	KY250069	Fan et al. 2017
Hylobates agilis	AB504748	Matsudaira and Ishida 2010
Hylobates agilis	HQ622758	Chan et al. 2010
Hylobates agilis	HQ622759	Chan et al. 2010
Hylobates agilis	HQ622761	Chan et al. 2010
Hylobates agilis	HQ622762	Chan et al. 2010
Hylobates agilis (agilis)	GU321298	Thinh et al. 2010a
Hylobates agilis (agilis)	GU321299	Thinh et al. 2010a
Hylobates agilis (agilis)	GU321300	Thinh et al. 2010a
Hylobates agilis (agilis)	GU321301	Thinh et al. 2010a
Hylobates agilis (agilis)	GU321302	Thinh et al. 2010a
Hylobates agilis (agilis)	GU321303	Thinh et al. 2010a
Hylobates agilis (unko)	GU321304	Thinh et al. 2010a
Hylobates agilis (unko)	GU321305	Thinh et al. 2010a
Hylobates albibarbis	GU321306	Thinh et al. 2010a
Hylobates albibarbis	GU321307	Thinh et al. 2010a
Hylobates klossii	GU321314	Thinh et al. 2010a
Hylobates klossii	GU321315	Thinh et al. 2010a
Hylobates klossii	GU321316	Thinh et al. 2010a
Hylobates klossii	GU321317	Thinh et al. 2010a
Hylobates klossii	GU321318	Thinh et al. 2010a
Hylobates klossii	HQ622788	Chan et al. 2010
Hylobates lar	GU321319	Thinh et al. 2010a
Hylobates lar	GU321320	Thinh et al. 2010a
Hylobates lar	GU321321	Thinh et al. 2010a
Hylobates lar	GU321322	Thinh et al. 2010a
Hylobates lar	GU321323	Thinh et al. 2010a
Hylobates lar	GU321324	Thinh et al. 2010a
Hylobates lar	HQ622763	Chan et al. 2010
Hylobates lar	HQ622764	Chan et al. 2010
Hylobates lar	HQ622765	Chan et al. 2010
Hylobates lar	HQ622766	Chan et al. 2010
Hylobates lar	HQ622767	Chan et al. 2010
Hylobates lar	HQ622768	Chan et al. 2010
Hylobates lar	HQ622769	Chan et al. 2010
Hylobates lar	HQ622770	Chan et al. 2010
Hylobates lar	HQ622771	Chan et al. 2010
Hylobates lar	HQ622772	Chan et al. 2010
Hylobates lar	HQ622773	Chan et al. 2010
Hylobates lar	HQ622774	Chan et al. 2010
Hylobates lar	HQ622775	Chan et al. 2010
Hylobates lar	HQ622776	Chan et al. 2010
Hylobates lar	HQ622777	Chan et al. 2010
Hylobates lar	X99256	Arnason et al. 1996
Hylobates lar (carpenteri)	GU321325	Thinh et al. 2010a
Hylobates lar (entelloides)	GU321326	Thinh et al. 2010a
Hylobates lar (entelloides)	GU321327	Thinh et al. 2010a
Hylobates lar (lar)	GU321328	Thinh et al. 2010a
Hylobates lar (vestitus)	GU321329	Thinh et al. 2010a
Hylobates moloch	GU321295	Thinh et al. 2010a
Hylobates moloch	GU321296	Thinh et al. 2010a
Hylobates moloch	GU321297	Thinh et al. 2010a
Hylobates moloch	HQ622782	Chan et al. 2010
Hylobates moloch	HQ622783	Chan et al. 2010
Hylobates moloch	HQ622784	Chan et al. 2010
Hylobates muelleri	HQ622778	Chan et al. 2010
Hylobates muelleri	HQ622779	Chan et al. 2010
Hylobates muelleri	HQ622780	Chan et al. 2010
Hylobates muelleri	HQ622781	Chan et al. 2010
Hylobates muelleri (abbotti)	GU321313	Thinh et al. 2010a
Hylobates muelleri (funereus)	GU321312	Thinh et al. 2010a
Hylobates muelleri (muelleri)	GU321308	Thinh et al. 2010a
Hylobates muelleri (muelleri)	GU321309	Thinh et al. 2010a
Hylobates muelleri (muelleri)	GU321310	Thinh et al. 2010a
Hylobates muelleri (muelleri)	GU321311	Thinh et al. 2010a
Hylobates pileatus	AB504749	Matsudaira and Ishida 2010
Hylobates pileatus	GU321291	Thinh et al. 2010a
Hylobates pileatus	GU321292	Thinh et al. 2010a
Hylobates pileatus	GU321293	Thinh et al. 2010a
Hylobates pileatus	GU321294	Thinh et al. 2010a
Hylobates pileatus	HQ622785	Chan et al. 2010
Hylobates pileatus	HQ622787	Chan et al. 2010
Nomascus annamensis	GU595009	Thinh et al. 2010b
Nomascus annamensis	GU595010	Thinh et al. 2010b
Nomascus annamensis	GU595011	Thinh et al. 2010b
Nomascus annamensis	GU595012	Thinh et al. 2010b
Nomascus annamensis	GU595013	Thinh et al. 2010b
Nomascus annamensis	GU595014	Thinh et al. 2010b
Nomascus annamensis	GU595015	Thinh et al. 2010b
Nomascus concolor	GU321249	Thinh et al. 2010a
Nomascus concolor	GU321250	Thinh et al. 2010a
Nomascus concolor	GU321251	Thinh et al. 2010a
Nomascus concolor	GU321252	Thinh et al. 2010a
Nomascus concolor	GU321253	Thinh et al. 2010a
Nomascus concolor	GU321254	Thinh et al. 2010a
Nomascus concolor	GU321255	Thinh et al. 2010a
Nomascus concolor	GU321256	Thinh et al. 2010a
Nomascus concolor	GU321257	Thinh et al. 2010a
Nomascus concolor	GU321258	Thinh et al. 2010a
Nomascus concolor	GU594997	Thinh et al. 2010b
Nomascus concolor	GU594998	Thinh et al. 2010b
Nomascus concolor	HQ622808	Chan et al. 2010
Nomascus gabriellae	GU321273	Thinh et al. 2010a
Nomascus gabriellae	GU321274	Thinh et al. 2010a
Nomascus gabriellae	GU321275	Thinh et al. 2010a
Nomascus gabriellae	GU321276	Thinh et al. 2010a
Nomascus gabriellae	GU321277	Thinh et al. 2010a
Nomascus gabriellae	GU321278	Thinh et al. 2010a
Nomascus gabriellae	GU321279	Thinh et al. 2010a
Nomascus gabriellae	GU321280	Thinh et al. 2010a
Nomascus gabriellae	GU321281	Thinh et al. 2010a
Nomascus gabriellae	GU595016	Thinh et al. 2010b
Nomascus gabriellae	GU595017	Thinh et al. 2010b
Nomascus gabriellae	GU595018	Thinh et al. 2010b
Nomascus gabriellae	GU595019	Thinh et al. 2010b
Nomascus gabriellae	GU595020	Thinh et al. 2010b
Nomascus gabriellae	GU595021	Thinh et al. 2010b
Nomascus gabriellae	GU595022	Thinh et al. 2010b
Nomascus gabriellae	HQ622806	Chan et al. 2010
Nomascus gabriellae	HQ622807	Chan et al. 2010
Nomascus hainanus	GU321248	Thinh et al. 2010a
Nomascus leucogenys	GU321259	Thinh et al. 2010a
Nomascus leucogenys	GU321260	Thinh et al. 2010a
Nomascus leucogenys	GU321261	Thinh et al. 2010a
Nomascus leucogenys	GU321262	Thinh et al. 2010a
Nomascus leucogenys	GU321263	Thinh et al. 2010a
Nomascus leucogenys	GU321264	Thinh et al. 2010a
Nomascus leucogenys	GU321265	Thinh et al. 2010a
Nomascus leucogenys	GU321266	Thinh et al. 2010a
Nomascus leucogenys	GU594999	Thinh et al. 2010b
Nomascus leucogenys	GU595000	Thinh et al. 2010b
Nomascus leucogenys	GU595001	Thinh et al. 2010b
Nomascus leucogenys	GU595002	Thinh et al. 2010b
Nomascus leucogenys	GU595003	Thinh et al. 2010b
Nomascus leucogenys	GU595004	Thinh et al. 2010b
Nomascus leucogenys	HQ622800	Chan et al. 2010
Nomascus leucogenys	HQ622801	Chan et al. 2010
Nomascus leucogenys	HQ622802	Chan et al. 2010
Nomascus leucogenys	HQ622803	Chan et al. 2010
Nomascus leucogenys	KC757404	Finstermeier et al. 2013
Nomascus nasutus	GU321245	Thinh et al. 2010a
Nomascus nasutus	GU321246	Thinh et al. 2010a
Nomascus nasutus	GU321247	Thinh et al. 2010a
Nomascus nasutus	GU594996	Thinh et al. 2010b
Nomascus siki	GU321267	Thinh et al. 2010a
Nomascus siki	GU321268	Thinh et al. 2010a
Nomascus siki	GU321269	Thinh et al. 2010a
Nomascus siki	GU321270	Thinh et al. 2010a
Nomascus siki	GU321271	Thinh et al. 2010a
Nomascus siki	GU321272	Thinh et al. 2010a
Nomascus siki	GU595005	Thinh et al. 2010b
Nomascus siki	GU595006	Thinh et al. 2010b
Nomascus siki	GU595007	Thinh et al. 2010b
Nomascus siki	GU595008	Thinh et al. 2010b
Nomascus siki	HQ622804	Chan et al. 2010
Symphalangus syndactylus	GU321282	Thinh et al. 2010a
Symphalangus syndactylus	GU321283	Thinh et al. 2010a
Symphalangus syndactylus	GU321284	Thinh et al. 2010a
Symphalangus syndactylus	GU321285	Thinh et al. 2010a
Symphalangus syndactylus	HQ622789	Chan et al. 2010
Symphalangus syndactylus	HQ622790	Chan et al. 2010
Symphalangus syndactylus	HQ622791	Chan et al. 2010
Symphalangus syndactylus	HQ622792	Chan et al. 2010
Symphalangus syndactylus	HQ622793	Chan et al. 2010
Symphalangus syndactylus	HQ622794	Chan et al. 2010
Symphalangus syndactylus	HQ622795	Chan et al. 2010
Symphalangus syndactylus	HQ622796	Chan et al. 2010
Symphalangus syndactylus	HQ622797	Chan et al. 2010
Symphalangus syndactylus	HQ622798	Chan et al. 2010
Symphalangus syndactylus	HQ622799	Chan et al. 2010
Symphalangus syndactylus	KC757411	Finstermeier et al. 2013
Homo sapiens	D38112	Horai et al. 1995
Pan paniscus	D38116	Horai et al. 1995
Pan troglodytes	D38113	Horai et al. 1995
Gorilla gorilla	D38114	Horai et al. 1995
Pongo abelii	X97707	Xu and Arnason 1996
Pongo pygmaeus	D38115	Horai et al. 1995
Papio anubis	JX946196	Zinner et al. 2013
Macaca mulatta	KJ567053	Liedigk et al. 2014

### Sheet: TableS3
Table S3. List of mitochondrial genome sequences from the database.
Species (subspecies)	Accession No.	Reference
Hoolock hoolock	KY250073	Fan et al. 2017
Hoolock leuconedys	KY250061	Fan et al. 2017
Hoolock leuconedys	KY250063	Fan et al. 2017
Hoolock leuconedys	KY250065	Fan et al. 2017
Hoolock leuconedys	KY250066	Fan et al. 2017
Hoolock leuconedys	KY250067	Fan et al. 2017
Hoolock leuconedys	KY250068	Fan et al. 2017
Hoolock leuconedys	KY250071	Fan et al. 2017
Hoolcok leuconedys	KY250074	Fan et al. 2017
Hoolock tianxing	KY250069	Fan et al. 2017
Hylobates agilis	AB504748	Matsudaira and Ishida 2010
Hylobates agilis	HQ622758	Chan et al. 2010
Hylobates agilis	HQ622759	Chan et al. 2010
Hylobates agilis	HQ622761	Chan et al. 2010
Hylobates klossii	HQ622788	Chan et al. 2010
Hylobates lar	HQ622763	Chan et al. 2010
Hylobates lar	HQ622765	Chan et al. 2010
Hylobates lar	HQ622766	Chan et al. 2010
Hylobates lar	HQ622767	Chan et al. 2010
Hylobates lar	HQ622769	Chan et al. 2010
Hylobates lar	HQ622770	Chan et al. 2010
Hylobates lar	HQ622771	Chan et al. 2010
Hylobates lar	HQ622775	Chan et al. 2010
Hylobates lar	HQ622776	Chan et al. 2010
Hylobates lar	X99256	Arnason et al. 1996
Hylobates moloch	HQ622782	Chan et al. 2010
Hylobates moloch	HQ622783	Chan et al. 2010
Hylobates moloch	HQ622784	Chan et al. 2010
Hylobates muelleri	HQ622779	Chan et al. 2010
Hylobates muelleri	HQ622780	Chan et al. 2010
Hylobates muelleri	HQ622781	Chan et al. 2010
Hylobates pileatus	AB504749	Matsudaira and Ishida 2010
Hylobates pileatus	HQ622785	Chan et al. 2010
Nomascus gabriellae	HQ622806	Chan et al. 2010
Nomascus gabriellae	HQ622807	Chan et al. 2010
Nomascus leucogenys	HQ622801	Chan et al. 2010
Nomascus leucogenys	HQ622802	Chan et al. 2010
Nomascus leucogenys	KC757404	Finstermeier et al. 2013
Nomascus siki	HQ622804	Chan et al. 2010
Symphalangus syndactylus	AB504750	Matsudaira and Ishida 2010
Symphalangus syndactylus	HQ622791	Chan et al. 2010
Symphalangus syndactylus	HQ622793	Chan et al. 2010
Symphalangus syndactylus	HQ622795	Chan et al. 2010
Symphalangus syndactylus	KC757411	Finstermeier et al. 2013
Homo sapiens	D38112	Horai et al. 1995
Pan paniscus	D38116	Horai et al. 1995
Pan troglodytes	D38113	Horai et al. 1995
Gorilla gorilla	D38114	Horai et al. 1995
Pongo abelii	X97707	Xu and Arnason 1996
Pongo pygmaeus	D38115	Horai et al. 1995
Papio anubis	JX946196	Zinner et al. 2013
Macaca mulatta	KJ567053	Liedigk et al. 2014

### Sheet: TableS4
Table S4. Partition scheme and substitution models used for the mitochondrial genome analysis.
Partition No.	Region	Length (base)	Model
1	ATP6, NADH3	1023	TN+F+G4
2	ATP8	159	TN+F+I+G4
3	COX1, COX2, COX3	3009	TIM2+F+I+G4
4	CYTB, NADH1	2097	TIM+F+I+G4
5	NADH2, NADH4, NADH5	4230	TN+F+I+G4
6	NADH4L, NADH6	813	TN+F+G4
7	12SrRNA, 16SrRNA	2467	TIM2+F+I+G4

### Sheet: TableS5
Table S5. Estimated divergence time of mitochondrial genomes.
Deivergence	Age (MYA)	95% HPD CI*
Nomascus - other hylobatids	8.12	6.97 - 9.35
Hoolock - Symphalangus, Hylobates	7.67	6.64 - 8.80
Symphalangus - Hylobates	7.11	6.11 - 8.17
H. pileatus - other Hylobates	4.33	3.74 - 4.97
H. lar, H. agilis (group 2) - Sundaic Hylobates species	3.84	3.30 - 4.38
H. lar - H. agilis (group 2)	0.9	0.73 - 1.10
H. moloch, H. klossii - H. agilis (group 1), H. albibarbis, H. muelleri	3.52	3.03 - 4.03
H. moloch - H. klossii	3.03	2.56 - 3.52
H. agilis (group 1), H. albibarbis - H. muelleri	3.23	2.78 - 3.72
H. agilis (group 1) - H. albibarbis	1.39	1.15 - 1.65
H. muelleri muelleri - H. muelleri abbotti	1.38	1.11 - 1.66
* 95% highest posterior density credibility interval.

### Sheet: TableS6
Table S6. Patterson's D-statistics by species. S. syndactylus was used as an outgroup. Positive Z-scores (> 3) indicate the introgression between P1 and P3. Negative Z-scores (< -3) indicate the introgression between P2 and P3.
P1	P2	P3	Outgroup	D	SE	Z
H. moloch	H. lar	H. pileatus	S. syndactylus	-0.1176	0.012145	-9.681
H. agilis	H. lar	H. pileatus	S. syndactylus	-0.1068	0.011566	-9.235
H. albibarbis	H. lar	H. pileatus	S. syndactylus	-0.1145	0.011593	-9.877
H. m. muelleri	H. lar	H. pileatus	S. syndactylus	-0.1105	0.011943	-9.249
H. m. abbotti	H. lar	H. pileatus	S. syndactylus	-0.1079	0.011849	-9.107
H. agilis	H. moloch	H. pileatus	S. syndactylus	0.0205	0.013132	1.559
H. albibarbis	H. moloch	H. pileatus	S. syndactylus	0.0083	0.013746	0.603
H. m. muelleri	H. moloch	H. pileatus	S. syndactylus	0.0148	0.01418	1.047
H. m. abbotti	H. moloch	H. pileatus	S. syndactylus	0.019	0.013923	1.367
H. albibarbis	H. agilis	H. pileatus	S. syndactylus	-0.0185	0.011483	-1.609
H. m. muelleri	H. agilis	H. pileatus	S. syndactylus	-0.0079	0.012343	-0.64
H. m. abbotti	H. agilis	H. pileatus	S. syndactylus	-0.003	0.01207	-0.245
H. m. muelleri	H. albibarbis	H. pileatus	S. syndactylus	0.0087	0.011312	0.77
H. m. abbotti	H. albibarbis	H. pileatus	S. syndactylus	0.0138	0.011298	1.224
H. m. muelleri	H. m. abbotti	H. pileatus	S. syndactylus	-0.0057	0.011162	-0.514
H. agilis	H. moloch	H. lar	S. syndactylus	0.074	0.011906	6.219
H. albibarbis	H. moloch	H. lar	S. syndactylus	0.0198	0.011758	1.686
H. m. muelleri	H. moloch	H. lar	S. syndactylus	0.0239	0.012941	1.85
H. m. abbotti	H. moloch	H. lar	S. syndactylus	0.0335	0.012354	2.715
H. albibarbis	H. agilis	H. lar	S. syndactylus	-0.0815	0.010409	-7.828
H. m. muelleri	H. agilis	H. lar	S. syndactylus	-0.0645	0.011536	-5.593
H. m. abbotti	H. agilis	H. lar	S. syndactylus	-0.0529	0.010858	-4.87
H. m. muelleri	H. albibarbis	H. lar	S. syndactylus	0.0055	0.010476	0.527
H. m. abbotti	H. albibarbis	H. lar	S. syndactylus	0.0179	0.010156	1.759
H. m. muelleri	H. m. abbotti	H. lar	S. syndactylus	-0.0136	0.010471	-1.296
H. albibarbis	H. agilis	H. moloch	S. syndactylus	0.0449	0.010678	4.205
H. m. muelleri	H. agilis	H. moloch	S. syndactylus	0.0341	0.0122	2.796
H. m. abbotti	H. agilis	H. moloch	S. syndactylus	0.0531	0.011858	4.482
H. m. muelleri	H. albibarbis	H. moloch	S. syndactylus	-0.0037	0.010474	-0.355
H. m. abbotti	H. albibarbis	H. moloch	S. syndactylus	0.0174	0.010245	1.702
H. m. muelleri	H. m. abbotti	H. moloch	S. syndactylus	-0.023	0.010168	-2.261
H. m. muelleri	H. m. abbotti	H. agilis	S. syndactylus	0.0172	0.008987	1.917
H. m. muelleri	H. m. abbotti	H. albibarbis	S. syndactylus	0.0164	0.008178	2.01
H. agilis	H. albibarbis	H. m. muelleri	S. syndactylus	-0.1315	0.008613	-15.269
H. agilis	H. albibarbis	H. m. abbotti	S. syndactylus	-0.1318	0.008307	-15.861

### Sheet: TableS7
Table S7. Patterson's D-statistics by individuals. Positive Z-scores (> 3) indicate the introgression between P1 and P3. Negative Z-scores (< -3) indicate the introgression between P2 and P3.
P1	P2	P3	Outgroup	D (min, max)	Z (min, max)	No. of quartets
H. moloch	H. lar	H. pileatus	N. leucogenys	(-0.16, -0.09)	(-11.69, -6.67)	200
H. agilis	H. lar	H. pileatus	N. leucogenys	(-0.16, -0.08)	(-11.85, -5.73)	400
H. albibarbis	H. lar	H. pileatus	N. leucogenys	(-0.17, -0.09)	(-12.11, -6.69)	600
H. m. muelleri	H. lar	H. pileatus	N. leucogenys	(-0.17, -0.09)	(-12.08, -6.71)	400
H. m. abbotti	H. lar	H. pileatus	N. leucogenys	(-0.17, -0.09)	(-12.04, -6.35)	400
H. agilis	H. moloch	H. pileatus	N. leucogenys	(0.00, 0.02)	(0.05, 1.81)	20
H. albibarbis	H. moloch	H. pileatus	N. leucogenys	(-0.01, 0.01)	(-0.43, 0.40)	30
H. m. muelleri	H. moloch	H. pileatus	N. leucogenys	(0.00, 0.01)	(-0.22, 0.35)	20
H. m. abbotti	H. moloch	H. pileatus	N. leucogenys	(0.00, 0.01)	(-0.24, 0.83)	20
H. albibarbis	H. agilis	H. pileatus	N. leucogenys	(-0.04, 0.00)	(-2.43, 0.01)	60
H. m. muelleri	H. agilis	H. pileatus	N. leucogenys	(-0.03, 0.00)	(-2.11, -0.08)	40
H. m. abbotti	H. agilis	H. pileatus	N. leucogenys	(-0.03, 0.01)	(-2.21, 0.47)	40
H. m. muelleri	H. albibarbis	H. pileatus	N. leucogenys	(-0.01, 0.01)	(-0.56, 0.50)	60
H. m. abbotti	H. albibarbis	H. pileatus	N. leucogenys	(-0.01, 0.02)	(-0.55, 1.15)	60
H. m. muelleri	H. m. abbotti	H. pileatus	N. leucogenys	(-0.01, 0.00)	(-0.96, 0.30)	40
H. agilis	H. moloch	H. lar	N. leucogenys	(0.04, 0.10)	(3.07, 8.06)	40
H. albibarbis	H. moloch	H. lar	N. leucogenys	(0.00, 0.02)	(0.12, 1.80)	60
H. m. muelleri	H. moloch	H. lar	N. leucogenys	(0.00, 0.02)	(-0.00, 1.57)	40
H. m. abbotti	H. moloch	H. lar	N. leucogenys	(0.01, 0.04)	(0.61, 2.90)	40
H. albibarbis	H. agilis	H. lar	N. leucogenys	(-0.12, -0.04)	(-8.72, -2.73)	120
H. m. muelleri	H. agilis	H. lar	N. leucogenys	(-0.11, -0.04)	(-7.95, -2.45)	80
H. m. abbotti	H. agilis	H. lar	N. leucogenys	(-0.10, -0.02)	(-7.36, -1.52)	80
H. m. muelleri	H. albibarbis	H. lar	N. leucogenys	(-0.02, 0.01)	(-1.38, 0.85)	120
H. m. abbotti	H. albibarbis	H. lar	N. leucogenys	(-0.02, 0.03)	(-1.25, 2.11)	120
H. m. muelleri	H. m. abbotti	H. lar	N. leucogenys	(-0.03, 0.01)	(-2.39, 0.78)	80
H. albibarbis	H. agilis	H. moloch	N. leucogenys	(0.03, 0.06)	(2.16, 4.15)	6
H. m. muelleri	H. agilis	H. moloch	N. leucogenys	(0.02, 0.04)	(1.18, 2.78)	4
H. m. abbotti	H. agilis	H. moloch	N. leucogenys	(0.03, 0.06)	(2.21, 4.51)	4
H. m. muelleri	H. albibarbis	H. moloch	N. leucogenys	(-0.01, -0.01)	(-0.94, -0.47)	6
H. m. abbotti	H. albibarbis	H. moloch	N. leucogenys	(0.00, 0.02)	(0.21, 1.55)	6
H. m. muelleri	H. m. abbotti	H. moloch	N. leucogenys	(-0.03, -0.01)	(-2.30, -0.96)	4
H. m. muelleri	H. m. abbotti	H. agilis	N. leucogenys	(0.00, 0.03)	(0.22, 2.80)	8
H. m. muelleri	H. m. abbotti	H. albibarbis	N. leucogenys	(-0.00, 0.03)	(-0.04, 3.00)	12
H. agilis	H. albibarbis	H. m. muelleri	N. leucogenys	(-0.16, -0.10)	(-13.95, -8.46)	12
H. agilis	H. albibarbis	H. m. abbotti	N. leucogenys	(-0.16, -0.10)	(-14.30, -8.83)	12
H. moloch	H. lar	H. pileatus	S. syndactylus	(-0.18, -0.08)	(-12.84, -6.26)	1200
H. agilis	H. lar	H. pileatus	S. syndactylus	(-0.17, -0.07)	(-12.60, -5.12)	2400
H. albibarbis	H. lar	H. pileatus	S. syndactylus	(-0.18, -0.08)	(-13.04, -5.96)	3600
H. m. muelleri	H. lar	H. pileatus	S. syndactylus	(-0.17, -0.08)	(-12.26, -5.70)	2400
H. m. abbotti	H. lar	H. pileatus	S. syndactylus	(-0.17, -0.07)	(-12.31, -5.24)	2400
H. agilis	H. moloch	H. pileatus	S. syndactylus	(0.01, 0.03)	(0.63, 2.29)	120
H. albibarbis	H. moloch	H. pileatus	S. syndactylus	(-0.00, 0.02)	(-0.29, 1.23)	180
H. m. muelleri	H. moloch	H. pileatus	S. syndactylus	(0.01, 0.03)	(0.47, 1.76)	120
H. m. abbotti	H. moloch	H. pileatus	S. syndactylus	(0.01, 0.03)	(0.63, 2.00)	120
H. albibarbis	H. agilis	H. pileatus	S. syndactylus	(-0.04, 0.00)	(-2.69, 0.20)	360
H. m. muelleri	H. agilis	H. pileatus	S. syndactylus	(-0.02, 0.01)	(-1.60, 0.53)	240
H. m. abbotti	H. agilis	H. pileatus	S. syndactylus	(-0.02, 0.02)	(-1.65, 1.14)	240
H. m. muelleri	H. albibarbis	H. pileatus	S. syndactylus	(-0.01, 0.02)	(-0.38, 1.66)	360
H. m. abbotti	H. albibarbis	H. pileatus	S. syndactylus	(-0.00, 0.03)	(-0.24, 2.32)	360
H. m. muelleri	H. m. abbotti	H. pileatus	S. syndactylus	(-0.02, 0.01)	(-1.35, 0.78)	240
H. agilis	H. moloch	H. lar	S. syndactylus	(0.05, 0.10)	(3.50, 8.20)	240
H. albibarbis	H. moloch	H. lar	S. syndactylus	(0.00, 0.03)	(0.35, 2.59)	360
H. m. muelleri	H. moloch	H. lar	S. syndactylus	(0.01, 0.04)	(0.78, 2.60)	240
H. m. abbotti	H. moloch	H. lar	S. syndactylus	(0.02, 0.05)	(1.41, 3.98)	240
H. albibarbis	H. agilis	H. lar	S. syndactylus	(-0.12, -0.04)	(-8.69, -2.52)	720
H. m. muelleri	H. agilis	H. lar	S. syndactylus	(-0.10, -0.03)	(-7.16, -2.06)	480
H. m. abbotti	H. agilis	H. lar	S. syndactylus	(-0.10, -0.01)	(-6.92, -0.91)	480
H. m. muelleri	H. albibarbis	H. lar	S. syndactylus	(-0.01, 0.02)	(-0.95, 1.51)	720
H. m. abbotti	H. albibarbis	H. lar	S. syndactylus	(-0.01, 0.04)	(-0.93, 3.14)	720
H. m. muelleri	H. m. abbotti	H. lar	S. syndactylus	(-0.03, 0.01)	(-2.44, 0.74)	480
H. albibarbis	H. agilis	H. moloch	S. syndactylus	(0.02, 0.06)	(1.66, 4.67)	36
H. m. muelleri	H. agilis	H. moloch	S. syndactylus	(0.02, 0.05)	(1.35, 3.48)	24
H. m. abbotti	H. agilis	H. moloch	S. syndactylus	(0.03, 0.07)	(2.33, 5.25)	24
H. m. muelleri	H. albibarbis	H. moloch	S. syndactylus	(-0.01, 0.00)	(-0.73, 0.17)	36
H. m. abbotti	H. albibarbis	H. moloch	S. syndactylus	(0.00, 0.03)	(0.32, 2.28)	36
H. m. muelleri	H. m. abbotti	H. moloch	S. syndactylus	(-0.03, -0.01)	(-2.50, -0.87)	24
H. m. muelleri	H. m. abbotti	H. agilis	S. syndactylus	(0.00, 0.03)	(0.14, 2.67)	48
H. m. muelleri	H. m. abbotti	H. albibarbis	S. syndactylus	(-0.00, 0.03)	(-0.13, 2.89)	72
H. agilis	H. albibarbis	H. m. muelleri	S. syndactylus	(-0.16, -0.09)	(-14.38, -7.83)	72
H. agilis	H. albibarbis	H. m. abbotti	S. syndactylus	(-0.17, -0.09)	(-15.35, -7.72)	72

### Sheet: TableS8
Table S8. Potentially introgressed loci. The loci showed the top 5% fd values and the bottom 5% dxy values.
Species pairs	Species quartets	Scaffolod (nomLeu3)	Start position	End position	fd	dxy
H. lar - H. pileatus	(H. moloch, H. lar; H. pileatus, N. leucogenys)	chr7b	50000001	51000000	0.472	0.0427
		chr7b	51000001	52000000	0.4849	0.0475
		chr10	68000001	69000000	0.3267	0.0832
H. lar - H. pileatus	(H. agilis, H. lar; H. pileatus, N. leucogenys)	chr7b	50000001	51000000	0.5617	0.0427
		chr7b	51000001	52000000	0.5386	0.0475
		chr7b	8000001	9000000	0.1982	0.0817
		chr10	68000001	69000000	0.2162	0.0832
		chr24	26000001	27000000	0.2242	0.0858
H. lar - H. pileatus	(H. albibarbis, H. lar; H. pileatus, N. leucogenys)	chr7b	50000001	51000000	0.5737	0.0427
		chr7b	51000001	52000000	0.537	0.0475
		chr1a	104000001	105000000	0.2842	0.0672
		chr18	67000001	68000000	0.3288	0.0709
		chr15	80000001	81000000	0.2513	0.073
		chr10	68000001	69000000	0.3333	0.0832
H. lar - H. pileatus	(H. m. muelleri, H. lar; H. pileatus, N. leucogenys)	chr7b	50000001	51000000	0.5608	0.0427
		chr7b	51000001	52000000	0.5506	0.0475
		chr24	28000001	29000000	0.2053	0.065
		chr1a	104000001	105000000	0.2303	0.0672
		chr18	67000001	68000000	0.4462	0.0709
		chr10	68000001	69000000	0.3271	0.0832
H. lar - H. pileatus	(H. m. abbotti, H. lar; H. pileatus, N. leucogenys)	chr7b	50000001	51000000	0.5588	0.0427
		chr7b	51000001	52000000	0.5339	0.0475
		chr1a	104000001	105000000	0.2861	0.0672
		chr15	80000001	81000000	0.259	0.073
		chr10	68000001	69000000	0.3271	0.0832
H. agilis - H. lar	(H. moloch, H. agilis; H. lar, N. leucogenys)	chr24	28000001	29000000	0.2558	0.0636
		chr2	45000001	46000000	0.2177	0.0754
		chr16	55000001	56000000	0.299	0.0766
H. agilis - H. lar	(H. albibarbis, H. agilis; H. lar, N. leucogenys)	chr4	151000001	152000000	0.1429	0.0652
		chr16	55000001	56000000	0.1766	0.0766
H. agilis - H. lar	(H. m. muelleri, H. agilis; H. lar, N. leucogenys)	chr24	28000001	29000000	0.2581	0.0636
		chr4	151000001	152000000	0.2037	0.0652
		chr17	81000001	82000000	0.183	0.0787
H. agilis - H. lar	(H. m. abbotti, H. agilis; H. lar, N. leucogenys)	chr7b	48000001	49000000	0.1956	0.048
		chr4	151000001	152000000	0.197	0.0652
		chr19	73000001	74000000	0.2625	0.0711
		chr1a	1000001	2000000	0.1541	0.0751
		chr16	55000001	56000000	0.193	0.0766
H. albibarbis - H. m. muelleri	(H. agilis, H. albibarbis; H. m. muelleri, N. leucogenys)	chr16	94000001	95000000	0.2871	0.0522
		chr10	78000001	79000000	0.3588	0.0548
		chr16	88000001	89000000	0.358	0.0581
H. albibarbis - H. m. abbotti	(H. agilis, H. albibarbis; H. m. abbotti, N. leucogenys)	chr15	6000001	7000000	0.3086	0.0529
		chr18	87000001	88000000	0.3383	0.0591
		chr9	114000001	115000000	0.3976	0.0597
H. albibarbis - H. moloch	(H. agilis, H. albibarbis; H. moloch, N. leucogenys)	chr10	68000001	69000000	0.2315	0.0564
		chr20	27000001	28000000	0.1638	0.0653
		chr5	140000001	141000000	0.1776	0.0656
H. m. abbotti - H. moloch	(H. agilis, H. m. abbotti; H. moloch, N. leucogenys)	chr10	63000001	64000000	0.1569	0.0545
		chr10	68000001	69000000	0.1878	0.0659
